# Targeted analysis of dyslexia-associated regions on chromosomes 6, 12 and 15 in large multigenerational cohorts

**DOI:** 10.1101/2023.08.01.551585

**Authors:** Nicola H. Chapman, Patrick Navas, Michael O. Dorschner, Michele Mehaffey, Karen G. Wigg, Kaitlyn M. Price, Oxana Y. Naumova, Elizabeth N. Kerr, Sharon L. Guger, Maureen W. Lovett, Elena L. Grigorenko, Virginia Berninger, Cathy L. Barr, Ellen M. Wijsman, Wendy H. Raskind

## Abstract

Dyslexia is a common specific learning disability with a strong genetic basis that affects word reading and spelling. An increasing list of loci and genes have been implicated, but analyses to-date investigated only limited genomic variation within each locus with no confirmed pathogenic variants. In a collection of >2000 participants in families enrolled at three independent sites, we performed targeted capture and comprehensive sequencing of all exons and some regulatory elements of five candidate dyslexia risk genes (*DNAAF4*, *CYP19A1*, *DCDC2*, *KIAA0319* and *GRIN2B*) for which prior evidence of association exists from more than one sample. For each of six dyslexia-related phenotypes we used both individual-single nucleotide polymorphism (SNP) and aggregate testing of multiple SNPs to evaluate evidence for association. We detected no promoter alterations and few potentially deleterious variants in the coding exons, none of which showed evidence of association with any phenotype. All genes except *DNAAF4* provided evidence of association, corrected for the number of genes, for multiple non-coding variants with one or more phenotypes. Results for a variant in the downstream region of *CYP19A1* and a haplotype in *DCDC2* yielded particularly strong statistical significance for association. This haplotype and another in *DCDC2* affected performance of real word reading in opposite directions. In *KIAA0319*, two missense variants annotated as tolerated/benign associated with poor performance on spelling. Ten non-coding SNPs likely affect transcription factor binding. Findings were similar regardless of whether phenotypes were adjusted for verbal IQ. Our findings from this large-scale sequencing study complement those from genome-wide association studies (GWAS), argue strongly against the causative involvement of large-effect coding variants in these five candidate genes, support an oligogenic etiology, and suggest a role of transcriptional regulation.

**Author Summary:** Family studies show that genes play a role in dyslexia and a small number of genomic regions have been implicated to date. However, it has proven difficult to identify the specific genetic variants in those regions that affect reading ability by using indirect measures of association with evenly spaced polymorphisms chosen without regard to likely function. Here, we use recent advances in DNA sequencing to examine more comprehensively the role of genetic variants in five previously nominated candidate dyslexia risk genes on several dyslexia-related traits. Our analysis of more than 2000 participants in families with dyslexia provides strong evidence for a contribution to dyslexia risk for the non-protein coding genetic variant rs9930506 in the *CYP19A1* gene on chromosome 15 and excludes the *DNAAF4* gene on the same chromosome. We identified other putative causal variants in genes *DCDC2* and *KIAA0319* on chromosome 6 and *GRIN2B* on chromosome 12. Further studies of these DNA variants, all of which were non-coding, may point to new biological pathways that affect susceptibility to dyslexia. These findings are important because they implicate regulatory variation in this complex trait that affects ability of individuals to effectively participate in our increasingly informatic world.
