## Supplemental Table 9 for "Targeted analysis of dyslexia-associated regions on chromosomes 6, 12 and 15 in large multigenerational cohorts"

### Sheet: Sheet1
Chapman et al. Targeted Analysis of Dyslexia-Associated Regions on Chromosome 6, 12 and 15 in Large Multigenerational Cohorts
Table S9: overlapping transcription factors and accessibility in ATAC-seq or DNaseI-seq tissues, for 27 non-coding variants significantly associated with at least one phenotype.
1. Jaspar Matrix ID, https://jaspar.genereg.net to visualize position frequency matricies (PFM)
2. ATAC-seq neuronal and non-neuronal tissues. DLPFC, Dorsolateral prefrontal cortex; OFC, Orbitofrontal cortex; VLPFC, Ventrolatelar prefrontal cortex; ACC , Anterior cingulate cortex; STC, Superior temporal cortex; ITC, Inferior temporal cortex; PMC, Primary motor cortex; INS, Insula; PVC,Primary visual cortex; AMY, Amygdala; HIPP, Hippocampus, MDT, Mediodorsal thalamus; NAC, Nucleus accumbens;…
3. DNAseI-seq tissue: fb, fetal brain (day 72, 80, 85, 96, 101, 104, 105, 109, 112, 117, 122, 142); ast, astrocyte; aoc, astrocyte of cerebellum; aoh, astrocyte of hippocampus; aosc, astrocyte of spinal cord; bpn, bipolar neuron; bme, brain microvascular endothelium; per, pericyte; cer, cerebellum; cpe, choroid plexus epithelial cells; fc, frontal cortex; ol, occipital lobe.
				JASPAR annotation
Gene	rs# ID	Located in ATAC-seq or DNAseI-seq peak	Overlapping TF motif	Matrix ID1	TF	Strand	High impact predicted	Size (nt)	Motif sequence (5'-3')	ATAC-seq Neuronal2	ATAC-seq Non-neuronal2	DNaseI-seq3
CYP19A1	rs12594395	yes	yes	MA0508.3	PRDM1	+	yes	11	GACTTTCT(C/G)CC			ol
CYP19A1	rs55712458	no	no
CYP19A1	rs141853734	yes	yes	MA1107.2	KLF9	+	yes	16	ATCCCACACACA(C/T)GTA	PMC, NAC, PUT
CYP19A1	rs141853734	yes	yes	MA1155.1	ZSCAN4	+	yes	15	CACACACA(C/T)GTAAAA	PMC, NAC, PUT
KIAA0319	rs114526784	yes	yes	MA1125.1	ZNF384	-	no	12	TTTTTTT(T/A)AAAT	PUT
KIAA0319	rs114526784	yes	yes	MA0619.1	LIN54	+	yes	9	TTT(T/A)AAATG	PUT
KIAA0319	rs114979321	yes	yes	MA0506.2	Nrf1	+	no	15	GACTGAGCATGCTC(A/G)	OFC, VLPFC, ACC,STC, ITC, PMC, INS, PVC, AMY, HIPP, PUT		fb, bpn, cer, ol
KIAA0319	rs114979321	yes	yes	MA1931.1	ELK1::HOXA1	-	no	14	TC(A/G)GTTCTTCCGGA	OFC, VLPFC, ACC,STC, ITC, PMC, INS, PVC, AMY, HIPP, PUT		fb, bpn, cer, ol
KIAA0319	rs2744549	no	no
KIAA0319	rs2760164	no	no
KIAA0319	rs2760163	no	no
DCDC2	rs9379643	yes	yes	MA1647.2	Prdm4	+	no	17	TGGCCTAGAAACT(G/A)GAA		DLPFC, OFC, VLPFC, ACC,STC, ITC, PMC, INS, PVC, HIPP, MDT, NAC, PUT
DCDC2	rs9379643	yes	yes	MA1724.1	Rfx6	+	no	13	GGCCTAGAAACT(G/A)		DLPFC, OFC, VLPFC, ACC,STC, ITC, PMC, INS, PVC, HIPP, MDT, NAC, PUT
DCDC2	rs9379643	yes	yes	MA0050.3	Irf1	+	yes	15	CTAGAAACT(G/A)GAAGC		DLPFC, OFC, VLPFC, ACC,STC, ITC, PMC, INS, PVC, HIPP, MDT, NAC, PUT
DCDC2	rs9379643	yes	yes	MA0652.1	IRF8	+	yes	14	TAGAAACT(G/A)GAAGC		DLPFC, OFC, VLPFC, ACC,STC, ITC, PMC, INS, PVC, HIPP, MDT, NAC, PUT
DCDC2	rs9379643	yes	yes	MA1623.1	Stat2	+	yes	13	AGAAACT(G/A)GAAGC		DLPFC, OFC, VLPFC, ACC,STC, ITC, PMC, INS, PVC, HIPP, MDT, NAC, PUT
DCDC2	rs9379643	yes	yes	MA1508.1	IKZF1	+	yes	12	GAAACT(G/A)GAAGC		DLPFC, OFC, VLPFC, ACC,STC, ITC, PMC, INS, PVC, HIPP, MDT, NAC, PUT
DCDC2	rs9379643	yes	yes	MA1954.1	FOXO1::ELK1	+	yes	14	AGAAACT(G/A)GAAGCG		DLPFC, OFC, VLPFC, ACC,STC, ITC, PMC, INS, PVC, HIPP, MDT, NAC, PUT
DCDC2	rs9379643	yes	yes	MA1955.1	FOXO1::ELK3	+	yes	14	AGAAACT(G/A)GAAGCG		DLPFC, OFC, VLPFC, ACC,STC, ITC, PMC, INS, PVC, HIPP, MDT, NAC, PUT
DCDC2	rs9379643	yes	yes	MA1956.1	FOXO1::FLI1	+	yes	14	AGAAACT(G/A)GAAGCG		DLPFC, OFC, VLPFC, ACC,STC, ITC, PMC, INS, PVC, HIPP, MDT, NAC, PUT
DCDC2	rs9379643	yes	yes	MA0517.1	STAT1::STAT2	-	yes	15	AGAAACT(G/A)GAAGCGC		DLPFC, OFC, VLPFC, ACC,STC, ITC, PMC, INS, PVC, HIPP, MDT, NAC, PUT
DCDC2	rs59336318	yes	no							PUT		aosc, bpn, cpe
DCDC2	rs61232212	yes	yes	MA0847.3	FOXD2	+	yes	12	TCTACGCA(A/T)ACA			aosc, cpe
DCDC2	rs61232212	yes	yes	MA1942.1	ETV2::FOXI1	+	no	15	CGCA(A/T)ACATGAAGAG			aosc, cpe
DCDC2	rs61232212	yes	yes	MA1950.1	FLI1::FOXI1	+	yes	14	GCA(A/T)ACATGAAGAG			aosc, cpe
DCDC2	rs61232212	yes	yes	MA1952.1	FOXJ2::ELF1	+	yes	14	GCA(A/T)ACATGAAGAG			aosc, cpe
DCDC2	rs61232212	yes	yes	MA1953.1	FOXO1::ELF1	+	yes	14	GCA(A/T)ACATGAAGAG			aosc, cpe
DCDC2	rs61232212	yes	yes	MA1955.1	FOXO1::ELK3	+	yes	14	GCA(A/T)ACATGAAGAG			aosc, cpe
DCDC2	rs61232212	yes	yes	MA1956.1	FOXO1::FLI1	+	yes	14	GCA(A/T)ACATGAAGAG			aosc, cpe
DCDC2	rs72830851	yes	no							NAC, PUT
DCDC2	rs72830859	yes	yes	MA0681.2	PHOX2B	+	yes	16	TATCATCCAA(T/A)TGTAT	MDT
DCDC2	rs72830859	yes	yes	MA0025.2	NFIL3	-	yes	13	CAA(T/A)TGTATAAAA	MDT
DCDC2	rs72830859	yes	yes	MA0043.3	HLF	-	yes	14	CAA(T/A)TGTATAAAAT	MDT
DCDC2	rs72830859	yes	yes	MA1962.1	POU2F1::SOX2	-	no*	17	GTATTATCATCCAA(T/A)TG	MDT
DCDC2	rs68182041	yes	no							DLPFC, OFC, VLPFC, ACC,STC, ITC, PMC, INS, PVC, AMY, HIPP, PUT	DLPFC, OFC, VLPFC, ACC,STC, ITC, PMC, INS, HIPP, NUC, PUT	fb, cer,fc
DCDC2	rs12196880	yes	no							OFC, ACC, STC, ITC, PMC, AMY, HIPP		ol
DCDC2	rs12198320	yes	yes	MA1421.1	TCF7L1	+	yes	12	CAAGATAAAA(G/T)T	OFC, VLPFC, ACC,STC, ITC, PMC, AMY, HIPP		fb, ast, aoc, aoh, aosc, bme, cpe, ol
DCDC2	rs12198320	yes	yes	MA0523.1	TCF7L2	+	yes	14	CAAGATAAAA(G/T)TGA	OFC, VLPFC, ACC,STC, ITC, PMC, AMY, HIPP		fb, ast, aoc, aoh, aosc, bme, cpe, ol
DCDC2	rs12198320	yes	yes	MA1991.1	Hnf1A	-	yes	14	CAAGATAAAA(G/T)TGA	OFC, VLPFC, ACC,STC, ITC, PMC, AMY, HIPP		fb, ast, aoc, aoh, aosc, bme, cpe, ol
DCDC2	rs7763196	yes	yes	MA1473.1	CDX4	-	yes	11	GCTTT(A/G)TGATC	OFC, VLPFC, ACC, PVC, HIPP		fb
DCDC2	rs7763196	yes	yes	MA1506.1	HOXD10	-	yes	11	GCTTT(A/G)TGATC	OFC, VLPFC, ACC, PVC, HIPP		fb
DCDC2	rs77743903	yes	no							DLPFC, OFC, VLPFC, ACC,STC, ITC, PMC, INS, PVC, AMY, HIPP		ast, aoc, aoh, aosc, cpe, fc, ol
DCDC2	rs4599626	no	no
DCDC2	rs142310124	yes	yes	MA0627.2	POU2F3	+	yes	13	AAGATTCA(A/C)ATTA	NAC, PUT
DCDC2	rs142310124	yes	yes	MA0788.1	POU3F3	+	yes	13	AAGATTCA(A/C)ATTA	NAC, PUT
DCDC2	rs142310124	yes	yes	MA0681.2	PHOX2B	+	yes	16	AAGATTCA(A/C)ATTAATG	NAC, PUT
DCDC2	rs142310124	yes	yes	MA0619.1	LIN54	+	yes	9	GATTCA(A/C)AT	NAC, PUT
DCDC2	rs116652616	yes	no							NAC, PUT
GRIN2B	rs11055486	yes	yes	MA1710.1	ZNF257	+	no	12	C(T/C)GAGGAAGGGG	MDT		fb
GRIN2B	rs11055486	yes	yes	MA2001.1	Six4	+	yes	11	AAAACC(T/C)GAGG	MDT		fb
GRIN2B	rs11055486	yes	yes	MA1723.1	PRDM9	+	no	24	(T/C)GAGGAAGGGGAGGCAAATGAAAC	MDT		fb
GRIN2B	rs10772689	yes	no							VLPFC, STC, PMC, PVC		fb
GRIN2B	rs4764003	yes	yes	MA0056.2	MZF1	+	yes	13	AGCATCC(C/T)CATCC	MDT		ol
GRIN2B	rs7307659	no	no
GRIN2B	rs12184498	yes	yes	MA1107.2	KLF9	-	yes	16	GAAGAGGGAG(T/C)GGGCT	OFC, VLPFC, ACC, STC, PMC, NUC, PUT		fb
GRIN2B	rs12184498	yes	yes	MA0493.2	KLF1	+	yes	9	AGGGAG(T/C)GG	OFC, VLPFC, ACC, STC, PMC, NUC, PUT		fb
GRIN2B	rs12184498	yes	yes	MA0599.1	KLF5	-	no	10	AGGGAG(T/C)GGG	OFC, VLPFC, ACC, STC, PMC, NUC, PUT		fb
GRIN2B	rs12184498	yes	yes	MA1723.1	PRDM9	+	yes	24	TGGAGGCAGGGAAGAGGGAG(T/C)GGG	OFC, VLPFC, ACC, STC, PMC, NUC, PUT		fb
GRIN2B	rs12184498	yes	yes	MA0081.2	SPIB	-	yes	16	GGAAGAGGGAG(T/C)GGGC	OFC, VLPFC, ACC, STC, PMC, NUC, PUT		fb
GRIN2B	rs12184498	yes	yes	MA0598.3	EHF	-	yes	15	GGAAGAGGGAG(T/C)GGG	OFC, VLPFC, ACC, STC, PMC, NUC, PUT		fb
GRIN2B	rs12184498	yes	yes	MA0080.6	Spi1	+	yes	17	GGGAAGAGGGAG(T/C)GGGC	OFC, VLPFC, ACC, STC, PMC, NUC, PUT		fb
GRIN2B	rs12184498	yes	yes	MA0746.2	SP3	-	yes	13	AGAGGGAG(T/C)GGGC	OFC, VLPFC, ACC, STC, PMC, NUC, PUT		fb
GRIN2B	rs12184498	yes	yes	MA1984.1	ZNF667	-	yes	12	G(T/C)GGGCTTATAA	OFC, VLPFC, ACC, STC, PMC, NUC, PUT		fb
GRIN2B	rs61914322	yes	no							MDT
